# A validated antibody toolbox for ALS research

**DOI:** 10.1101/2025.09.14.676084

**Authors:** Riham Ayoubi, Emma J. MacDougall, Ian McDowell, Michael S. Biddle, Bárbara T. Ferreira, CongYao Zha, Marie-France Dorion, Jay P. Ross, Sara González Bolívar, Vera Ruiz Moleón, Charles Alende, Vincent Francis, Maryam Fotouhi, Mathilde Chaineau, Carol X.-Q. Chen, Valerio E.C. Piscopo, Vincent Soubannier, Tracy Keates, Wen Hwa Lee, Brian D. Marsden, Leonidas Koukouflis, Edvard Wigren, Carolyn A. Marks, Luke M. Healy, Patrick A. Dion, Guy A. Rouleau, Edward A. Fon, Harvinder S. Virk, Susanne Gräslund, Opher Gileadi, Aled M. Edwards, Thomas M. Durcan, Peter S. McPherson, Carl Laflamme

## Abstract

A substantial fraction of amyotrophic lateral sclerosis (ALS)-associated proteins remain poorly characterized, in part because of the limited availability of validated research antibodies. We established knockout (KO)-based antibody characterization workflows and demonstrated that widely used antibodies against the major ALS-associated protein C9orf72 lacked specificity (Laflamme et al., 2019). We subsequently scaled this framework to systematically benchmark research antibodies, revealing that up to 61% fail to perform as recommended by manufacturers (Ayoubi et al., 2023). Here, we extend this approach by establishing the ALS-Reproducible Antibody Platform (ALS-RAP), a comprehensive effort to generate a publicly available dataset of KO-validated antibodies targeting proteins encoded by ALS risk genes. In total, we characterized 303 antibodies against 33 ALS-associated proteins to identify high-quality reagents for use in western blot, immunoprecipitation, and immunofluorescence. Using these antibodies, we profiled protein levels across human induced pluripotent stem cell (iPSC)-derived and primary neurological cell types. These analyses revealed diverse cellular distributions and higher levels of several ALS-associated proteins in glial populations, consistent with emerging evidence for immune contributions to ALS. Together, ALS-RAP provides a validated antibody toolbox and protein expression resource to support the study of ALS-associated proteins.
