## Supplementary Table 1 for "A validated antibody toolbox for ALS research"

### Sheet: ALS-RAP tested antibodies
Gene	DOI	CatNumber	Clonality
ACSL5	https://doi.org/10.5281/zenodo.10891256	15708-1-AP	polyclonal
ACSL5	https://doi.org/10.5281/zenodo.10891256	MA5-24595	monoclonal
ACSL5	https://doi.org/10.5281/zenodo.10891256	PA5-52392	polyclonal
ACSL5	https://doi.org/10.5281/zenodo.10891256	H00051703-M01	monoclonal
ACSL5	https://doi.org/10.5281/zenodo.10891256	H00051703-B01P	polyclonal
ACSL5	https://doi.org/10.5281/zenodo.10891256	NBP1-59645	polyclonal
ACSL5	https://doi.org/10.5281/zenodo.10891256	NB100-2918	polyclonal
ACSL5	https://doi.org/10.5281/zenodo.10891256	ab188507	polyclonal
ALS2	https://doi.org/10.5281/zenodo.17953903	ab170896	recombinant mono
ALS2	https://doi.org/10.5281/zenodo.17953903	H00057679-M02	monoclonal
ALS2	https://doi.org/10.5281/zenodo.17953903	PA5-61254	polyclonal
ALS2	https://doi.org/10.5281/zenodo.17953903	ARP57487_P050	polyclonal
ALS2	https://doi.org/10.5281/zenodo.17953903	H00057679-M01	monoclonal
ALS2	https://doi.org/10.5281/zenodo.17953903	A7125	polyclonal
ANG	https://doi.org/10.5281/zenodo.7671286	14-9762-37	monoclonal
ANG	https://doi.org/10.5281/zenodo.7671286	ab95389	polyclonal
ANG	https://doi.org/10.5281/zenodo.7671286	PA5-89249	polyclonal
ANXA11	https://doi.org/10.5281/zenodo.5903684	ARP87950_P050	polyclonal
ANXA11	https://doi.org/10.5281/zenodo.5903684	GTX100047	polyclonal
ANXA11	https://doi.org/10.5281/zenodo.5903684	GTX114256	polyclonal
ANXA11	https://doi.org/10.5281/zenodo.5903684	GTX33010	polyclonal
ANXA11	https://doi.org/10.5281/zenodo.5903684	10479-2-AP	polyclonal
ANXA11	https://doi.org/10.5281/zenodo.5903684	GTX84884	monoclonal
ANXA11	https://doi.org/10.5281/zenodo.5903684	AC-ANXA11-1	recombinant mono
ANXA11	https://doi.org/10.5281/zenodo.5903684	PA5-96670	polyclonal
ANXA11	https://doi.org/10.5281/zenodo.5903684	PA5-82983	polyclonal
ANXA11	https://doi.org/10.5281/zenodo.5903684	GTX114255	polyclonal
ANXA11	https://doi.org/10.5281/zenodo.5903684	ab137424	polyclonal
ANXA11	https://doi.org/10.5281/zenodo.5903684	ARP85286_P050	polyclonal
ANXA11	https://doi.org/10.5281/zenodo.5903684	ARP36586_T100	polyclonal
ANXA11	https://doi.org/10.5281/zenodo.5903684	MA5-25052	monoclonal
ANXA11	https://doi.org/10.5281/zenodo.5903684	ab236599	polyclonal
ATXN2	https://doi.org/10.5281/zenodo.5061824	ab254362	recombinant mono
ATXN2	https://doi.org/10.5281/zenodo.5061824	GTX130331	polyclonal
ATXN2	https://doi.org/10.5281/zenodo.5061824	PA5-53775	polyclonal
ATXN2	https://doi.org/10.5281/zenodo.5061824	PA5-54183	polyclonal
ATXN2	https://doi.org/10.5281/zenodo.5061824	GTX130329	polyclonal
C9orf72	https://doi.org/10.7554/eLife.48363	ab171428	polyclonal
C9orf72	https://doi.org/10.7554/eLife.48363	ab121779	polyclonal
C9orf72	https://doi.org/10.7554/eLife.48363	ab203627	polyclonal
C9orf72	https://doi.org/10.7554/eLife.48363	ab227555	polyclonal
C9orf72	https://doi.org/10.7554/eLife.48363	ab221137	recombinant mono
C9orf72	https://doi.org/10.7554/eLife.48363	66140	monoclonal
C9orf72	https://doi.org/10.7554/eLife.48363	25757-1	polyclonal
C9orf72	https://doi.org/10.7554/eLife.48363	S478D	polyclonal
C9orf72	https://doi.org/10.7554/eLife.48363	S479D	polyclonal
C9orf72	https://doi.org/10.7554/eLife.48363	sc-138763	monoclonal
C9orf72	https://doi.org/10.7554/eLife.48363	GTX634482	monoclonal
C9orf72	https://doi.org/10.7554/eLife.48363	GTX119776	polyclonal
C9orf72	https://doi.org/10.7554/eLife.48363	64196	polyclonal
C9orf72	https://doi.org/10.7554/eLife.48363	HPA023873	polyclonal
C9orf72	https://doi.org/10.7554/eLife.48363	GTX632041	monoclonal
C9orf72	https://doi.org/10.7554/eLife.48363	22637-1-AP	polyclonal
CAV1	https://doi.org/10.5281/zenodo.17253403	MA5-45053	monoclonal
CAV1	https://doi.org/10.5281/zenodo.17253403	66067-1-Ig	monoclonal
CAV1	https://doi.org/10.5281/zenodo.17253403	A19006	monoclonal
CAV1	https://doi.org/10.5281/zenodo.17253403	PA1-064	polyclonal
CAV1	https://doi.org/10.5281/zenodo.17253403	ZRB1602	recombinant mono
CAV1	https://doi.org/10.5281/zenodo.17253403	NB100-615	monoclonal
CAV1	https://doi.org/10.5281/zenodo.17253403	ab17052	monoclonal
CAV1	https://doi.org/10.5281/zenodo.17253403	ab227636	recombinant mono
CAV1	https://doi.org/10.5281/zenodo.17253403	ab192869	recombinant mono
CAV1	https://doi.org/10.5281/zenodo.17253403	ab32577	recombinant mono
CAV1	https://doi.org/10.5281/zenodo.17253403	3267	recombinant mono
CAV1	https://doi.org/10.5281/zenodo.17253403	GTX100205	polyclonal
CAV1	https://doi.org/10.5281/zenodo.17253403	MA5-45045	monoclonal
CAV1	https://doi.org/10.5281/zenodo.17253403	MA3-600	monoclonal
CAV1	https://doi.org/10.5281/zenodo.17253403	MAB5736	monoclonal
CAV1	https://doi.org/10.5281/zenodo.17253403	AF5736	polyclonal
CAV1	https://doi.org/10.5281/zenodo.17253403	MA5-32020	recombinant mono
CCNF	https://doi.org/10.5281/zenodo.7971946	PA5-36049	polyclonal
CCNF	https://doi.org/10.5281/zenodo.7971946	81045	recombinant mono
CCNF	https://doi.org/10.5281/zenodo.7971946	ab50811	monoclonal
CHCHD10	https://doi.org/10.12688/f1000research.133479.2	MA5-27531	monoclonal
CHCHD10	https://doi.org/10.12688/f1000research.133479.2	MA5-27535	monoclonal
CHCHD10	https://doi.org/10.12688/f1000research.133479.2	25671-1-AP	polyclonal
CHCHD10	https://doi.org/10.12688/f1000research.133479.2	MA5-27532	monoclonal
CHMP2B	https://doi.org/10.12688/f1000research.139755.1	ab157208	recombinant mono
CHMP2B	https://doi.org/10.12688/f1000research.139755.1	MAB7509	monoclonal
CHMP2B	https://doi.org/10.12688/f1000research.139755.1	MA5-21591	monoclonal
CHMP2B	https://doi.org/10.12688/f1000research.139755.1	MA5-36184	recombinant mono
CHMP2B	https://doi.org/10.12688/f1000research.139755.1	76173	recombinant mono
CHMP2B	https://doi.org/10.12688/f1000research.139755.1	GTX109610	polyclonal
CHMP2B	https://doi.org/10.12688/f1000research.139755.1	A13410	polyclonal
CHMP2B	https://doi.org/10.12688/f1000research.139755.1	GTX118181	polyclonal
FIG4	https://doi.org/10.5281/zenodo.10814961	ARP47455_P050	polyclonal
FIG4	https://doi.org/10.5281/zenodo.10814961	861802	monoclonal
FIG4	https://doi.org/10.5281/zenodo.10814961	GTX110048	polyclonal
FIG4	https://doi.org/10.5281/zenodo.10814961	PA5-67020	polyclonal
FIG4	https://doi.org/10.5281/zenodo.10814961	192037	recombinant mono
FUS	https://doi.org/10.12688/f1000research.133220.3	ab124923	recombinant mono
FUS	https://doi.org/10.12688/f1000research.133220.3	ab154141	monoclonal
FUS	https://doi.org/10.12688/f1000research.133220.3	ab243880	recombinant mono
FUS	https://doi.org/10.12688/f1000research.133220.3	MA3-089	monoclonal
FUS	https://doi.org/10.12688/f1000research.133220.3	11570-1-AP	polyclonal
FUS	https://doi.org/10.12688/f1000research.133220.3	60160-1-Ig	monoclonal
FUS	https://doi.org/10.12688/f1000research.133220.3	GTX01039	recombinant mono
FUS	https://doi.org/10.12688/f1000research.133220.3	NBP2-52874	monoclonal
FUS	https://doi.org/10.12688/f1000research.133220.3	MA5-32483	recombinant mono
FUS	https://doi.org/10.12688/f1000research.133220.3	GTX101810	polyclonal
HNRNPA1	https://doi.org/10.5281/zenodo.10815038	GTX106208	polyclonal
HNRNPA1	https://doi.org/10.5281/zenodo.10815038	MA5-35132	recombinant mono
HNRNPA1	https://doi.org/10.5281/zenodo.10815038	MA5-32692	recombinant mono
HNRNPA1	https://doi.org/10.5281/zenodo.10815038	NB100-672	monoclonal
HNRNPA1	https://doi.org/10.5281/zenodo.10815038	67844-1-Ig	monoclonal
HNRNPA1	https://doi.org/10.5281/zenodo.10815038	8443	recombinant mono
HNRNPA2B1	https://doi.org/10.12688/f1000research.170886.1	9304	monoclonal
HNRNPA2B1	https://doi.org/10.12688/f1000research.170886.1	GTX127928	polyclonal
HNRNPA2B1	https://doi.org/10.12688/f1000research.170886.1	GTX637305	recombinant mono
HNRNPA2B1	https://doi.org/10.12688/f1000research.170886.1	PA5-81963	polyclonal
HNRNPA2B1	https://doi.org/10.12688/f1000research.170886.1	NBP2-80777	monoclonal
HNRNPA2B1	https://doi.org/10.12688/f1000research.170886.1	NB120-6102	monoclonal
HNRNPA2B1	https://doi.org/10.12688/f1000research.170886.1	67445-1-Ig	monoclonal
HNRNPA2B1	https://doi.org/10.12688/f1000research.170886.1	GTX114475	polyclonal
Kif5a	https://doi.org/10.5281/zenodo.18612357	84013-4-RR	recombinant mono
Kif5a	https://doi.org/10.5281/zenodo.18612357	84013-5-RR	recombinant mono
Kif5a	https://doi.org/10.5281/zenodo.18612357	67009-1-Ig	monoclonal
Kif5a	https://doi.org/10.5281/zenodo.18612357	ARP33868_P050	polyclonal
Kif5a	https://doi.org/10.5281/zenodo.18612357	GTX113761	polyclonal
Kif5a	https://doi.org/10.5281/zenodo.18612357	GTX104875	polyclonal
Kif5a	https://doi.org/10.5281/zenodo.18612357	GTX103761	polyclonal
Kif5a	https://doi.org/10.5281/zenodo.18612357	92872	recombinant mono
Kif5a	https://doi.org/10.5281/zenodo.18612357	21186-1-AP	polyclonal
Kif5a	https://doi.org/10.5281/zenodo.18612357	ab322900	recombinant mono
Kif5a	https://doi.org/10.5281/zenodo.18612357	ab5628	polyclonal
LGALS1	https://doi.org/10.5281/zenodo.18612277	MA5-35566	recombinant mono
LGALS1	https://doi.org/10.5281/zenodo.18612277	12936	recombinant mono
LGALS1	https://doi.org/10.5281/zenodo.18612277	MA5-32779	recombinant mono
LGALS1	https://doi.org/10.5281/zenodo.18612277	ab108389	recombinant mono
LGALS1	https://doi.org/10.5281/zenodo.18612277	ARP58491_P050	polyclonal
LGALS1	https://doi.org/10.5281/zenodo.18612277	MAB1152	monoclonal
LGALS1	https://doi.org/10.5281/zenodo.18612277	ab192842	recombinant mono
LGALS1	https://doi.org/10.5281/zenodo.18612277	MA5-47904	recombinant mono
LGALS1	https://doi.org/10.5281/zenodo.18612277	A21218	recombinant mono
LGALS1	https://doi.org/10.5281/zenodo.18612277	ab138513	monoclonal
MATR3	https://doi.org/10.5281/zenodo.10085229	Z-MATR3-4	recombinant mono
MATR3	https://doi.org/10.5281/zenodo.10085229	ab151739	recombinant mono
MATR3	https://doi.org/10.5281/zenodo.10085229	ab151714	recombinant mono
MATR3	https://doi.org/10.5281/zenodo.10085229	MA5-34642	recombinant mono
NEK1	https://doi.org/10.5281/zenodo.17955305	GTX638838	recombinant mono
NEK1	https://doi.org/10.5281/zenodo.17955305	ab241363	polyclonal
NEK1	https://doi.org/10.5281/zenodo.17955305	GTX638839	recombinant mono
NEK1	https://doi.org/10.5281/zenodo.17955305	ab229489	polyclonal
NEK1	https://doi.org/10.5281/zenodo.17955305	GTX130828	polyclonal
NEK1	https://doi.org/10.5281/zenodo.17955305	PA5-78074	polyclonal
NEK1	https://doi.org/10.5281/zenodo.17955305	PA5-54271	polyclonal
NEK1	https://doi.org/10.5281/zenodo.17955305	27146-1-AP	polyclonal
NEK1	https://doi.org/10.5281/zenodo.17955305	ab186519	polyclonal
OPTN	https://doi.org/10.12688/f1000research.169966.1	70928	recombinant mono
OPTN	https://doi.org/10.12688/f1000research.169966.1	702766	recombinant mono
OPTN	https://doi.org/10.12688/f1000research.169966.1	ab213556	recombinant mono
OPTN	https://doi.org/10.12688/f1000research.169966.1	ab242146	recombinant mono
OPTN	https://doi.org/10.12688/f1000research.169966.1	NBP3-19900	recombinant mono
OPTN	https://doi.org/10.12688/f1000research.169966.1	Z-OPTN-10	recombinant mono
OPTN	https://doi.org/10.12688/f1000research.169966.1	60293-1-Ig	monoclonal
OPTN	https://doi.org/10.12688/f1000research.169966.1	711879	recombinant poly
PFN1	https://doi.org/10.12688/f1000research.132249.1	ab124904	recombinant mono
PFN1	https://doi.org/10.12688/f1000research.132249.1	GTX102072	polyclonal
PFN1	https://doi.org/10.12688/f1000research.132249.1	11680-1-AP	polyclonal
PFN1	https://doi.org/10.12688/f1000research.132249.1	3246	recombinant mono
PFN1	https://doi.org/10.12688/f1000research.132249.1	NBP2-59778	monoclonal
PFN1	https://doi.org/10.12688/f1000research.132249.1	A9188	polyclonal
PFN1	https://doi.org/10.12688/f1000research.132249.1	MAB7779	monoclonal
PFN1	https://doi.org/10.12688/f1000research.132249.1	AC-PFN1-4**a	recombinant mono
PFN1	https://doi.org/10.12688/f1000research.132249.1	NBP2-67078	recombinant mono
PFN1	https://doi.org/10.12688/f1000research.132249.1	MA5-25113	monoclonal
PFN1	https://doi.org/10.12688/f1000research.132249.1	MA5-32683	recombinant mono
PFN1	https://doi.org/10.12688/f1000research.132249.1	ab133529	recombinant mono
PFN1	https://doi.org/10.12688/f1000research.132249.1	ab242369	monoclonal
PFN1	https://doi.org/10.12688/f1000research.132249.1	ARP48269_P050	polyclonal
PFN1	https://doi.org/10.12688/f1000research.132249.1	67390-1-lg	monoclonal
PFN1	https://doi.org/10.12688/f1000research.132249.1	MA5-25120	monoclonal
SETX	https://doi.org/10.5281/zenodo.17253433	PA5-54979	polyclonal
SETX	https://doi.org/10.5281/zenodo.17253433	ab243904-100ul	recombinant mono
SETX	https://doi.org/10.5281/zenodo.17253433	PA5-72986	polyclonal
SETX	https://doi.org/10.5281/zenodo.17253433	PA5-66071	polyclonal
SETX	https://doi.org/10.5281/zenodo.17253433	83407	recombinant mono
SETX	https://doi.org/10.5281/zenodo.17253433	MA5-44293	recombinant mono
SETX	https://doi.org/10.5281/zenodo.17253433	ab300439	recombinant mono
SETX	https://doi.org/10.5281/zenodo.17253433	NBP3-14676	recombinant mono
SETX	https://doi.org/10.5281/zenodo.17253433	NB100-57542	polyclonal
SETX	https://doi.org/10.5281/zenodo.17253433	13837-1-AP	polyclonal
SETX	https://doi.org/10.5281/zenodo.17253433	ab220827	polyclonal
SIGMAR1	https://doi.org/10.5281/zenodo.5644356	74807	recombinant mono
SIGMAR1	https://doi.org/10.5281/zenodo.5644356	61994	recombinant mono
SIGMAR1	https://doi.org/10.5281/zenodo.5644356	GTX115389	polyclonal
SIGMAR1	https://doi.org/10.5281/zenodo.5644356	ab253192	recombinant mono
SIGMAR1	https://doi.org/10.5281/zenodo.5644356	42-3300	polyclonal
SOD1	https://doi.org/10.12688/f1000research.132952.2	711818	recombinant poly
SOD1	https://doi.org/10.12688/f1000research.132952.2	702783	recombinant mono
SOD1	https://doi.org/10.12688/f1000research.132952.2	ab79390	recombinant mono
SOD1	https://doi.org/10.12688/f1000research.132952.2	ab252426	recombinant mono
SOD1	https://doi.org/10.12688/f1000research.132952.2	GTX100554	polyclonal
SOD1	https://doi.org/10.12688/f1000research.132952.2	GTX100659	polyclonal
SOD1	https://doi.org/10.12688/f1000research.132952.2	MA1-105	monoclonal
SOD1	https://doi.org/10.12688/f1000research.132952.2	10269-1-AP	polyclonal
SOD1	https://doi.org/10.12688/f1000research.132952.2	67480-1-Ig	monoclonal
SOD1	https://doi.org/10.12688/f1000research.132952.2	MAB3418	monoclonal
SOD1	https://doi.org/10.12688/f1000research.132952.2	ab51254	recombinant mono
SPG11	https://doi.org/10.5281/zenodo.7459431	711811	recombinant poly
SPG11	https://doi.org/10.5281/zenodo.7459431	702776	recombinant mono
SPG11	https://doi.org/10.5281/zenodo.7459431	16555-1-AP	polyclonal
SQSTM1	https://doi.org/10.12688/f1000research.132628.2	MAB8028	monoclonal
SQSTM1	https://doi.org/10.12688/f1000research.132628.2	GTX100685	polyclonal
SQSTM1	https://doi.org/10.12688/f1000research.132628.2	GTX629888	monoclonal
SQSTM1	https://doi.org/10.12688/f1000research.132628.2	GTX629890	monoclonal
SQSTM1	https://doi.org/10.12688/f1000research.132628.2	ab56416	monoclonal
SQSTM1	https://doi.org/10.12688/f1000research.132628.2	ab240635	recombinant mono
SQSTM1	https://doi.org/10.12688/f1000research.132628.2	701510	recombinant mono
SQSTM1	https://doi.org/10.12688/f1000research.132628.2	NBP2-23490	monoclonal
SQSTM1	https://doi.org/10.12688/f1000research.132628.2	ab207305	recombinant mono
SQSTM1	https://doi.org/10.12688/f1000research.132628.2	ab109012	recombinant mono
SQSTM1	https://doi.org/10.12688/f1000research.132628.2	710539	recombinant poly
SQSTM1	https://doi.org/10.12688/f1000research.132628.2	MAB8028R	recombinant mono
SQSTM1	https://doi.org/10.12688/f1000research.132628.2	MAB80281	recombinant mono
SQSTM1	https://doi.org/10.12688/f1000research.132628.2	66184-1-Ig	monoclonal
SQSTM1	https://doi.org/10.12688/f1000research.132628.2	55274-1-AP	polyclonal
SQSTM1	https://doi.org/10.12688/f1000research.132628.2	18420-1-AP	polyclonal
SQSTM1	https://doi.org/10.12688/f1000research.132628.2	MA5-32835	monoclonal
TAF15	https://doi.org/10.12688/f1000research.160371.1	MA5-44822	recombinant mono
TAF15	https://doi.org/10.12688/f1000research.160371.1	25521-1-AP	polyclonal
TAF15	https://doi.org/10.12688/f1000research.160371.1	NBP1-92685	monoclonal
TAF15	https://doi.org/10.12688/f1000research.160371.1	28409	recombinant mono
TAF15	https://doi.org/10.12688/f1000research.160371.1	MA3-078	monoclonal
TARDBP	https://doi.org/10.12688/f1000research.131852.2	NBP1-92695	monoclonal
TARDBP	https://doi.org/10.12688/f1000research.131852.2	ab254166	monoclonal
TARDBP	https://doi.org/10.12688/f1000research.131852.2	711051	recombinant poly
TARDBP	https://doi.org/10.12688/f1000research.131852.2	ab190963	recombinant mono
TARDBP	https://doi.org/10.12688/f1000research.131852.2	ab133547	recombinant mono
TARDBP	https://doi.org/10.12688/f1000research.131852.2	ab109535	recombinant mono
TARDBP	https://doi.org/10.12688/f1000research.131852.2	GTX630196	monoclonal
TARDBP	https://doi.org/10.12688/f1000research.131852.2	89718	recombinant mono
TARDBP	https://doi.org/10.12688/f1000research.131852.2	GTX630197	monoclonal
TARDBP	https://doi.org/10.12688/f1000research.131852.2	MA5-32627	recombinant mono
TARDBP	https://doi.org/10.12688/f1000research.131852.2	MA5-27828	monoclonal
TARDBP	https://doi.org/10.12688/f1000research.131852.2	A19123	recombinant mono
TARDBP	https://doi.org/10.12688/f1000research.131852.2	80002-1-RR	recombinant mono
TARDBP	https://doi.org/10.12688/f1000research.131852.2	80001-1-RR	recombinant mono
TARDBP	https://doi.org/10.12688/f1000research.131852.2	12892-1-AP	polyclonal
TARDBP	https://doi.org/10.12688/f1000research.131852.2	10782-2-AP	polyclonal
TARDBP	https://doi.org/10.12688/f1000research.131852.2	89789	recombinant mono
TARDBP	https://doi.org/10.12688/f1000research.131852.2	MAB7778	monoclonal
TBK1	https://doi.org/10.12688/f1000research.124632.2	703154	recombinant mono
TBK1	https://doi.org/10.12688/f1000research.124632.2	3504	recombinant mono
TBK1	https://doi.org/10.12688/f1000research.124632.2	38066	recombinant mono
TBK1	https://doi.org/10.12688/f1000research.124632.2	GTX113057	polyclonal
TBK1	https://doi.org/10.12688/f1000research.124632.2	ab109735	recombinant mono
TBK1	https://doi.org/10.12688/f1000research.124632.2	ab12116	monoclonal
TBK1	https://doi.org/10.12688/f1000research.124632.2	PA5-17478	polyclonal
TBK1	https://doi.org/10.12688/f1000research.124632.2	67211-1-Ig	monoclonal
TBK1	https://doi.org/10.12688/f1000research.124632.2	28397-1-AP	polyclonal
TBK1	https://doi.org/10.12688/f1000research.124632.2	NB100-56705	monoclonal
TBK1	https://doi.org/10.12688/f1000research.124632.2	ab40676	recombinant mono
TIA1	https://doi.org/10.12688/f1000research.133645.2	ab263945	recombinant mono
TIA1	https://doi.org/10.12688/f1000research.133645.2	ARP40981_P050	polyclonal
TIA1	https://doi.org/10.12688/f1000research.133645.2	MA5-32615	recombinant mono
TIA1	https://doi.org/10.12688/f1000research.133645.2	ARP40979_P050	polyclonal
TIA1	https://doi.org/10.12688/f1000research.133645.2	NBP2-53336	monoclonal
TIA1	https://doi.org/10.12688/f1000research.133645.2	A6237	polyclonal
TIA1	https://doi.org/10.12688/f1000research.133645.2	GTX33545	polyclonal
TIA1	https://doi.org/10.12688/f1000research.133645.2	86050	recombinant mono
TIA1	https://doi.org/10.12688/f1000research.133645.2	ab140595	recombinant mono
TIA1	https://doi.org/10.12688/f1000research.133645.2	MA5-26474	monoclonal
TIA1	https://doi.org/10.12688/f1000research.133645.2	NBP2-67203	recombinant mono
TIA1	https://doi.org/10.12688/f1000research.133645.2	NBP3-13791	recombinant mono
TUBA4A	https://doi.org/10.5281/zenodo.5903719	ab176560	recombinant mono
TUBA4A	https://doi.org/10.5281/zenodo.5903719	ab177479	recombinant mono
TUBA4A	https://doi.org/10.5281/zenodo.5903719	MA5-32738	recombinant mono
TUBA4A	https://doi.org/10.5281/zenodo.5903719	GTX113098	polyclonal
TUBA4A	https://doi.org/10.5281/zenodo.5903719	GTX112653	polyclonal
TUBA4A	https://doi.org/10.5281/zenodo.5903719	ARP40179_P050	polyclonal
UBQLN2	https://doi.org/10.12688/f1000research.131851.1	NBP2-25164	monoclonal
UBQLN2	https://doi.org/10.12688/f1000research.131851.1	37-7700	monoclonal
UBQLN2	https://doi.org/10.12688/f1000research.131851.1	85509	recombinant mono
UBQLN2	https://doi.org/10.12688/f1000research.131851.1	23449-1-AP	polyclonal
UBQLN2	https://doi.org/10.12688/f1000research.131851.1	A9568	polyclonal
UBQLN2	https://doi.org/10.12688/f1000research.131851.1	PCRP-UBQLN2-1C7	monoclonal
UBQLN2	https://doi.org/10.12688/f1000research.131851.1	ARP59353_P050	polyclonal
UBQLN2	https://doi.org/10.12688/f1000research.131851.1	Z-UBQLN2-7**	recombinant mono
UBQLN2	https://doi.org/10.12688/f1000research.131851.1	ab190283	monoclonal
UBQLN2	https://doi.org/10.12688/f1000research.131851.1	35-4400	monoclonal
VAPB	https://doi.org/10.12688/f1000research.160226.1	66191-1-Ig	monoclonal
VAPB	https://doi.org/10.12688/f1000research.160226.1	ab315013	recombinant mono
VAPB	https://doi.org/10.12688/f1000research.160226.1	A5363	polyclonal
VAPB	https://doi.org/10.12688/f1000research.160226.1	MA5-29639	recombinant mono
VAPB	https://doi.org/10.12688/f1000research.160226.1	PA5-53023	polyclonal
VAPB	https://doi.org/10.12688/f1000research.160226.1	GTX131631	polyclonal
VCP	https://doi.org/10.12688/f1000research.169502.1	ab36047	polyclonal
VCP	https://doi.org/10.12688/f1000research.169502.1	Z-VCP-10	recombinant mono
VCP	https://doi.org/10.12688/f1000research.169502.1	ARP74898_P050	polyclonal
VCP	https://doi.org/10.12688/f1000research.169502.1	2648	polyclonal
VCP	https://doi.org/10.12688/f1000research.169502.1	2649	recombinant mono
VCP	https://doi.org/10.12688/f1000research.169502.1	60316-1-lg	monoclonal
VCP	https://doi.org/10.12688/f1000research.169502.1	10736-1-AP	polyclonal
VCP	https://doi.org/10.12688/f1000research.169502.1	A13368	polyclonal
VCP	https://doi.org/10.12688/f1000research.169502.1	ab110308	monoclonal
VCP	https://doi.org/10.12688/f1000research.169502.1	GTX101089	polyclonal
VCP	https://doi.org/10.12688/f1000research.169502.1	ab109198	recombinant mono
VCP	https://doi.org/10.12688/f1000research.169502.1	MA5-32612	recombinant mono
VCP	https://doi.org/10.12688/f1000research.169502.1	MA3-004	monoclonal
VCP	https://doi.org/10.12688/f1000research.169502.1	GTX113099	polyclonal
VCP	https://doi.org/10.12688/f1000research.169502.1	GTX113030	polyclonal
VCP	https://doi.org/10.12688/f1000research.169502.1	ab109240	recombinant mono
