## Supplementary Table 2 for "A validated antibody toolbox for ALS research"

### Sheet: Sheet1
Antigen	Antibody name	ScFv sequence
ANXA11	AC-ANXA11-1	EVQLLESGGGLVQPGGSLRLSCAASGFTFGYSYMSWVRQAPGKGLEWVSSIGGGGSYTSYADSVKGRFTISRDNSKNTLYLQMNSLRAEDTAVYYCARYYFSYLDYWGQGTLVTVSSGGGGSGGGGSGGGGSDIQMTQSPSSLSASVGDRVTITCRASQSISSYLNWYQQKPGKAPKLLIYAASSLQSGVPSRFSGSGSGTDFTLTISSLQPEDFATYYCQQSYYYALSTFGQGTKLEIK
OPTN	Z-OPTN-10	EVQLLESGGGLVQPGGSLRLSCAASGFTFSSSSMYWVRQAPGKGLEWVSYISSSSGYTGYADSVKGRFTISRDNSKNTLYLQMNSLRAEDTAVYYCARDLSNMDYWGQGTLVTVSSGGGGSGGGGSGGGGSDIQMTQSPSSLSASVGDRVTITCRASQSISSYLNWYQQKPGKAPKLLIYAASSLQSGVPSRFSGSGSGTDFTLTISSLQPEDFATYYCQQPHFPSTFGQGTKLEIK
MATR3	Z-MATR3-4	EVQLLESGGGLVQPGGSLRLSCAASGFTFSSSSMYWVRQAPGKGLEWVSSIGSGGSYTGYADSVKGRFTISRDNSKNTLYLQMNSLRAEDTAVYYCARPSHGSYSGVYFDYWGQGTLVTVSSGGGGSGGGGSGGGGSDIQMTQSPSSLSASVGDRVTITCRASQSISSYLNWYQQKPGKAPKLLIYAASSLQSGVPSRFSGSGSGTDFTLTISSLQPEDFATYYCQQGTAPHTFGQGTKLEIK
PFN1	PFN1-4	EVQLLESGGGLVQPGGSLRLSCAASGFTFYSSYMYWVRQAPGKGLEWVSSISGYGGYTYYADSVKGRFTISRDNSKNTLYLQMNSLRAEDTAVYYCARWDGYMDYWGQGTLVTVSSGGGGSGGGGSGGGGSDIQMTQSPSSLSASVGDRVTITCRASQSISSYLNWYQQKPGKAPKLLIYAASSLQSGVPSRFSGSGSGTDFTLTISSLQPEDFATYYCQQYWDYGLPTFGQGTKLEIK
UBQLN	Z-UBQLN-7	EVQLLESGGGLVQPGGSLRLSCAASGFTFSSYAMSWVRQAPGKGLEWVSAISGSGGSTYYADSVKGRFTISRDNSKNTLYLQMNSLRAEDTAVYYCARTYYGDTMDYWGQGTLVTVSSGGGGSGGGGSGGGGSDIQMTQSPSSLSASVGDRVTITCRASQSISSYLNWYQQKPGKAPKLLIYAASSLQSGVPSRFSGSGSGTDFTLTISSLQPEDFATYYCQQPGVYYLPTFGQGTKLEIK
VCP	Z-VCP-10	EVQLLESGGGLVQPGGSLRLSCAASGFTFSSYAMSWVRQAPGKGLEWVSAISGSGGSTYYADSVKGRFTISRDNSKNTLYLQMNSLRAEDTAVYYCARSYVGTMDYWGQGTLVTVSSGGGGSGGGGSGGGGSDIQMTQSPSSLSASVGDRVTITCRASQSISSYLNWYQQKPGKAPKLLIYAASSLQSGVPSRFSGSGSGTDFTLTISSLQPEDFATYYCQQSPGYYLSTFGQGTKLEIKR
Note: the ScFv antibodies were expressed with an N-terminal OmpA signal peptide, MKKTAIAIAVALAGFATVAQAA, and a C-terminal 3xFlag+His tag, RTDYKDHDGDYKDHDIDYKDDDDKAAAHHHHHH
